# Characterizing Genetic Circuit Components in *E. coli* towards a *Campylobacter jejuni* Biosensor

**DOI:** 10.1101/290155

**Authors:** Natalia Brzozowska, Jane Gourlay, Ailish O’Sullivan, Frazer Buchanan, Ross Hannah, Alison Stewart, Hannah Taylor, Reuben Docea, Greig McLay, Ambra Giuliano, James Provan, Katherine Baker, Jumai Abioye, Julien Reboud, Sean Colloms

## Abstract

*Campylobacter jejuni* is responsible for most cases of bacterial gastroenteritis (food poisoning) in the United Kingdom. The most common routes of transmission are by contact with raw poultry. Current detection systems for the pathogen are time-consuming, expensive or inaccessible for everyday users. In this article we propose a cheaper and faster system for detection of *C. jejuni* using a synthetic biology approach. We aimed to detect *C. jejuni* by the presence of xylulose, an uncommon bacterial capsular saccharide. We characterized two sugar-based regulatory systems that displayed potential to act as tools for detection of xylulose. Using a two-plasmid reporter system in *Escherichia coli*, we investigated the regulatory protein component (MtlR) of the mannitol operon from *Pseudomonas fluorescens*. Our findings suggest that the promoter of *mtlE* is activated by MtlR in the presence of a variety of sugar inducer molecules, and may exhibit cross-activity with a native regulator of *E. coli*. Additionally, we engineered the L-arabinose transcriptional activator (AraC) of *E. coli* for altered ligand specificity. We performed site-specific saturation mutagenesis to generate AraC variants with altered effector specificity, with an aim to generate a mutant activated by xylulose. We characterized several mutant AraC variants which have lost the ability to respond specifically to the native L-arabinose effector. We promote this technique as a powerful tool for future iGEM teams to create regulatory circuits activated by novel small molecule ligands.
