## Supplementary Materials for "Characterizing Genetic Circuit Components in *E. coli* towards a *Campylobacter jejuni* Biosensor"

### Sheet: Raw data
User: USER
Path: C:\Program Files (x86)\BMG\Omega\User\Data\
Test ID: 73
Test Name: IL- A TEST
Date: 25/08/2017
Time: 17:11:24
ID2: Wizard script `IL Tests`
Absorbance		jj	Absorbance values are displayed as OD
Cycle 1 (0 h)
	1. Raw Data (485 2)
	1	2	3	4	5	6	7	8	9	10	11	12
A	641	713	533	626	691	611	614	613	388	405
B	596	712	631	623	681	608	615	619	621	75
C	578	703	619	628	664	607	593	615	614	72
D	607	701	563	621	671	604	602	608	615	76
E	579	702	609	624	690	596	600	603	612	73
F	586	694	606	624	674	602	588	603	615	72
G	71	79	75	70	76	73	70	71	619	77
H
	2. Raw Data (600 1)
	1	2	3	4	5	6	7	8	9	10	11	12
A	0.327	0.354	0.288	0.382	0.276	0.541	0.261	0.118	0.122	0.557
B	0.256	0.434	0.573	0.538	0.494	0.332	0.37	0.172	0.407	0.132
C	0.269	0.41	0.519	0.65	0.408	0.461	0.381	0.224	0.356	0.127
D	0.289	0.458	0.512	0.448	0.362	0.468	0.38	0.169	0.608	0.13
E	0.401	0.494	0.51	0.635	0.537	0.568	0.448	0.122	0.414	0.12
F	0.282	0.332	0.381	0.385	0.297	0.312	0.313	0.128	0.345	0.122
G	0.154	0.13	0.173	0.121	0.129	0.154	0.129	0.157	0.364	0.123
H
Cycle 2 (1 h)
	1. Raw Data (485 2)
	1	2	3	4	5	6	7	8	9	10	11	12
A	629	829	524	623	779	599	598	607	385	406
B	588	826	636	622	763	608	609	614	618	72
C	569	827	614	628	753	595	585	611	619	76
D	591	826	564	615	768	596	595	599	607	74
E	567	821	604	620	785	590	598	598	618	73
F	577	815	606	621	764	597	584	602	610	74
G	71	75	73	71	71	72	70	75	624	73
H
	2. Raw Data (600 1)
	1	2	3	4	5	6	7	8	9	10	11	12
A	0.65	0.784	0.556	0.847	0.558	1.04	0.556	0.119	0.124	1.122
B	0.523	0.804	0.895	0.874	0.739	0.683	0.594	0.136	0.797	0.133
C	0.525	0.864	0.899	1.058	0.591	0.7	0.653	0.138	0.831	0.129
D	0.525	0.8	0.852	0.854	0.531	0.754	0.603	0.152	1.277	0.133
E	0.62	0.818	0.736	0.987	0.724	0.906	0.734	0.125	0.867	0.123
F	0.487	0.755	0.796	0.827	0.544	0.625	0.628	0.129	0.832	0.124
G	0.157	0.133	0.176	0.122	0.131	0.154	0.131	0.16	0.774	0.126
H
Cycle 3 (2 h)
	1. Raw Data (485 2)
	1	2	3	4	5	6	7	8	9	10	11	12
A	626	1020	544	639	957	611	606	601	383	415
B	594	969	644	640	911	612	609	612	634	72
C	574	986	627	632	952	602	591	610	629	73
D	598	979	590	640	939	601	605	606	622	74
E	576	973	619	628	977	596	600	597	634	71
F	577	958	624	639	922	605	602	598	620	72
G	69	75	72	70	71	72	71	74	641	74
H
	2. Raw Data (600 1)
	1	2	3	4	5	6	7	8	9	10	11	12
A	0.956	1.289	0.987	1.373	0.978	1.491	1	0.119	0.123	1.557
B	0.875	1.275	1.375	1.349	1.181	1.11	1.039	0.136	1.095	0.131
C	0.955	1.359	1.414	1.583	1.1	1.25	1.19	0.137	1.322	0.129
D	0.834	1.234	1.298	1.281	0.962	1.188	1.06	0.154	1.763	0.132
E	1.081	1.332	1.162	1.484	1.218	1.381	1.248	0.123	1.262	0.122
F	0.801	1.191	1.247	1.261	0.927	1.005	1.036	0.128	1.448	0.124
G	0.156	0.132	0.176	0.122	0.131	0.153	0.131	0.16	1.201	0.125
H
Cycle 4 (3 h)
	1. Raw Data (485 2)
	1	2	3	4	5	6	7	8	9	10	11	12
A	638	1057	593	671	1183	648	633	607	388	422
B	608	1043	675	670	1100	638	632	614	664	70
C	587	1022	652	664	1157	620	614	609	669	72
D	611	1147	629	658	1141	619	625	603	655	71
E	593	993	626	641	1143	611	611	599	653	74
F	591	1133	654	667	1115	628	622	599	637	73
G	72	71	75	75	70	72	69	72	668	73
H
	2. Raw Data (600 1)
	1	2	3	4	5	6	7	8	9	10	11	12
A	1.381	1.597	1.381	1.684	1.427	1.782	1.445	0.12	0.123	1.839
B	1.259	1.647	1.707	1.689	1.62	1.562	1.509	0.137	1.339	0.132
C	1.404	1.684	1.814	1.916	1.587	1.692	1.655	0.139	1.812	0.13
D	1.157	1.617	1.675	1.694	1.346	1.618	1.456	0.154	2.086	0.133
E	1.516	1.72	1.506	1.809	1.656	1.791	1.678	0.126	1.663	0.123
F	1.104	1.617	1.688	1.627	1.311	1.391	1.448	0.128	1.96	0.125
G	0.157	0.134	0.177	0.123	0.131	0.154	0.131	0.162	1.735	0.126
H
Cycle 5 (4 h)
	1. Raw Data (485 2)
	1	2	3	4	5	6	7	8	9	10	11	12
A	678	983	606	682	1160	660	655	605	384	431
B	642	1017	693	681	1158	661	663	609	674	73
C	623	987	664	665	1233	641	641	607	688	78
D	632	1278	679	683	1345	643	648	597	653	77
E	610	967	628	638	1157	611	616	603	685	74
F	618	1365	709	711	1340	665	661	596	642	70
G	73	72	73	72	71	72	73	74	721	69
H
	2. Raw Data (600 1)
	1	2	3	4	5	6	7	8	9	10	11	12
A	1.723	1.792	2.072	1.907	1.654	1.961	1.713	0.12	0.123	2.078
B	1.758	1.837	1.867	1.863	1.871	1.803	1.788	0.137	1.488	0.132
C	1.998	1.876	2.007	2.055	1.87	1.903	1.925	0.139	2.139	0.129
D	1.497	1.896	2.128	2.012	1.691	1.922	1.631	0.156	2.233	0.133
E	2.104	1.941	1.656	1.988	1.934	2.046	1.936	0.124	2.06	0.124
F	1.602	1.932	2.061	1.957	1.627	1.732	1.817	0.127	2.245	0.126
G	0.157	0.133	0.177	0.125	0.131	0.155	0.133	0.163	2.185	0.126
H
Cycle 6 (5 h)
	1. Raw Data (485 2)
	1	2	3	4	5	6	7	8	9	10	11	12
A	705	955	615	686	1074	662	652	605	386	439
B	683	951	699	695	1079	669	665	613	676	73
C	657	953	667	673	1176	651	646	610	697	76
D	661	1352	710	711	1548	676	685	601	663	75
E	629	914	626	631	1111	612	619	595	709	73
F	650	1562	771	775	1608	717	722	597	642	74
G	71	75	73	71	74	71	75	70	791	75
H
	2. Raw Data (600 1)
	1	2	3	4	5	6	7	8	9	10	11	12
A	1.898	1.947	2.615	2.01	1.812	2.061	1.854	0.12	0.123	2.263
B	2.109	1.964	1.972	1.96	1.988	1.899	1.909	0.137	1.51	0.132
C	2.335	2.016	2.113	2.129	1.983	2.022	2.067	0.142	2.361	0.129
D	1.766	2.106	2.64	2.232	1.922	2.107	1.861	0.155	2.284	0.133
E	2.285	2.095	1.736	2.091	2.064	2.174	2.067	0.124	2.329	0.123
F	1.887	2.169	2.338	2.184	1.824	1.976	2.098	0.126	2.399	0.125
G	0.157	0.133	0.177	0.123	0.132	0.156	0.133	0.161	2.475	0.125
H
Cycle 7 (6 h)
	1. Raw Data (485 2)
	1	2	3	4	5	6	7	8	9	10	11	12
A	710	946	631	692	1033	665	659	606	388	438
B	694	921	702	691	1003	668	674	615	681	72
C	669	923	658	668	1125	650	652	612	699	72
D	701	1434	731	727	1695	707	712	599	659	74
E	633	880	625	631	1027	605	618	596	729	73
F	682	1598	828	835	1802	774	782	604	635	71
G	73	73	73	74	72	74	72	75	850	74
H
	2. Raw Data (600 1)
	1	2	3	4	5	6	7	8	9	10	11	12
A	2.003	2.003	2.765	2.061	1.913	2.131	1.917	0.119	0.124	2.395
B	2.201	1.984	2.009	1.985	2.004	1.972	1.984	0.137	1.47	0.131
C	2.458	2.12	2.162	2.155	2.054	2.088	2.185	0.176	2.467	0.129
D	1.97	2.26	2.863	2.448	2.088	2.292	1.991	0.156	2.345	0.133
E	2.361	2.134	1.728	2.152	2.137	2.25	2.135	0.124	2.526	0.123
F	2.136	2.348	2.531	2.405	2.025	2.15	2.267	0.126	2.419	0.125
G	0.158	0.133	0.176	0.123	0.131	0.155	0.131	0.16	2.617	0.125
H
Cycle 8 (7 h)
	1. Raw Data (485 2)
	1	2	3	4	5	6	7	8	9	10	11	12
A	717	945	635	699	1011	674	660	611	383	450
B	702	899	701	692	957	672	668	615	687	75
C	670	894	656	668	1056	655	645	607	706	76
D	742	1489	746	737	1844	734	737	605	651	76
E	630	844	622	627	983	612	615	600	742	74
F	737	1550	858	864	1845	807	816	598	636	77
G	74	73	73	72	73	73	74	72	882	69
H
	2. Raw Data (600 1)
	1	2	3	4	5	6	7	8	9	10	11	12
A	2.007	1.983	2.793	2.196	1.962	2.197	1.972	0.121	0.124	2.555
B	2.232	1.975	2.012	1.962	2.003	2.024	1.987	0.138	1.431	0.132
C	2.545	2.155	2.168	2.149	2.098	2.131	2.329	0.351	2.507	0.129
D	2.142	2.441	3.012	2.626	2.236	2.394	2.108	0.155	2.308	0.134
E	2.403	2.151	1.733	2.184	2.135	2.313	2.172	0.127	2.728	0.123
F	2.367	2.54	2.645	2.56	2.103	2.254	2.399	0.127	2.413	0.125
G	0.157	0.134	0.177	0.124	0.132	0.156	0.131	0.161	2.688	0.126
H

### Sheet: Plate setup
PLATE SETUPS
	1	2	3	4	5	6	7	8	9	10						E. coli strains
A	40mM Arabinose	40mM Arabinose	40mM Arabinose	40mM Arabinose	40mM Arabinose	40mM Arabinose	40mM Arabinose	40mM Arabinose	40mM Arabinose	No Inducer						DH5a: R0040 + B0032 + mtlR (K2442202) (pSB1C3) [regulator protein expression plasmid]
B	40mM Xylose	40mM Xylose	40mM Xylose	40mM Xylose	40mM Xylose	40mM Xylose	40mM Xylose	40mM Xylose	40mM Xylose	-						DH5a: PmtlE + WT RBS + GFP (K2442206) (pSB3K3) [GFP fluorescence reporter plasmid]
C	40mM Mannitol	40mM Mannitol	40mM Mannitol	40mM Mannitol	40mM Mannitol	40mM Mannitol	40mM Mannitol	40mM Mannitol	40mM Mannitol	-						DH5a: PmtlE + B0032 RBS + GFP (K2442207) (pSB3K3) [GFP fluorescence reporter plasmid]
D	40mM Sorbitol	40mM Sorbitol	40mM Sorbitol	40mM Sorbitol	40mM Sorbitol	40mM Sorbitol	40mM Sorbitol	40mM Sorbitol	40mM Sorbitol	-						DH5a: PmtlE + B0034 RBS + GFP (K2442208) (pSB3K3) [GFP fluorescence reporter plasmid]
E	40mM Fructose	40mM Fructose	40mM Fructose	40mM Fructose	40mM Fructose	40mM Fructose	40mM Fructose	40mM Fructose	40mM Fructose	-						DH5a: K2442202 (pSB1C3) + K2442206 (pSB3K3) [WT RBS reporter plasmid + regulator plasmid in same strain]
F	40mM Ribose	40mM Ribose	40mM Ribose	40mM Ribose	40mM Ribose	40mM Ribose	40mM Ribose	40mM Ribose	40mM Ribose	-						DH5a: K2442202 (pSB1C3) + K2442207 (pSB3K3) [B0032 RBS reporter plasmid + regulator plasmid in same strain]
G	-	-	-	-	-	-	-	-	-	-						DH5a: K2442202 (pSB1C3) + K2442208 (pSB3K3) [B0034 RBS reporter plasmid + regulator plasmid in same strain]
																Empty DH5a cells
																Blank Broth
												Well should have been empty broth, ended up with something inside

### Sheet: Data interpretation
Data interpretation
Cycle 8 (7 h)
	1. Raw Data (485 2)
	1	2	3	4	5	6	7	8	9	10	11	12
A	717	945	635	699	1011	674	660	611	383	450
B	702	899	701	692	957	672	668	615	687	75
C	670	894	656	668	1056	655	645	607	706	76
D	742	1489	746	737	1844	734	737	605	651	76
E	630	844	622	627	983	612	615	600	742	74
F	737	1550	858	864	1845	807	816	598	636	77
G	74	73	73	72	73	73	74	72	882	69
H
	2. Raw Data (600 1)
	1	2	3	4	5	6	7	8	9	10	11	12
A	2.007	1.983	2.793	2.196	1.962	2.197	1.972	0.121	0.124	2.555
B	2.232	1.975	2.012	1.962	2.003	2.024	1.987	0.138	1.431	0.132
C	2.545	2.155	2.168	2.149	2.098	2.131	2.329	0.351	2.507	0.129
D	2.142	2.441	3.012	2.626	2.236	2.394	2.108	0.155	2.308	0.134
E	2.403	2.151	1.733	2.184	2.135	2.313	2.172	0.127	2.728	0.123
F	2.367	2.54	2.645	2.56	2.103	2.254	2.399	0.127	2.413	0.125
G	0.157	0.134	0.177	0.124	0.132	0.156	0.131	0.161	2.688	0.126
H
Raw Fluorescence minus fluorescence of L-broth with the respective sugar inducer
	1	2	3	4	5	6	7	8	9	10
A	106	334	24	88	400	63	49		-228
B	87	284	86	77	342	57	53		72
C	63	287	49	61	449	48	38		99				E. coli strains
D	137	884	141	132	1239	129	132		46				DH5a: R0040 + B0032 + mtlR (K2442202) (pSB1C3) [regulator protein expression plasmid]
E	30	244	22	27	383	12	15		142				DH5a: PmtlE + WT RBS + GFP (K2442206) (pSB3K3) [GFP fluorescence reporter plasmid]
F	139	952	260	266	1247	209	218		38				DH5a: PmtlE + B0032 RBS + GFP (K2442207) (pSB3K3) [GFP fluorescence reporter plasmid]
G													DH5a: PmtlE + B0034 RBS + GFP (K2442208) (pSB3K3) [GFP fluorescence reporter plasmid]
													DH5a: K2442202 (pSB1C3) + K2442206 (pSB3K3) [WT RBS reporter plasmid + regulator plasmid in same strain]
													DH5a: K2442202 (pSB1C3) + K2442207 (pSB3K3) [B0032 RBS reporter plasmid + regulator plasmid in same strain]
Blank adjusted fluorescence/OD													DH5a: K2442202 (pSB1C3) + K2442208 (pSB3K3) [B0034 RBS reporter plasmid + regulator plasmid in same strain]
													Empty DH5a cells
	1	2	3	4	5	6	7	8	9	10			Blank Broth
A	52.8151	168.432	8.59291	40.0729	203.874	28.6755	24.8479		-1838.71
B	38.9785	143.797	42.7435	39.2457	170.744	28.1621	26.6734		50.3145
C	24.7544	133.179	22.6015	28.3853	214.013	22.5246	16.316		39.4894
D	63.9589	362.147	46.8127	50.2666	554.114	53.8847	62.6186		19.9307
E	12.4844	113.436	12.6947	12.3626	179.391	5.18807	6.90608		52.0528
F	58.7241	374.803	98.2987	103.906	592.962	92.724	90.8712		15.748
G
Plotting Data --- Arabinose + empty DH5a (J42) measurement obviously erroneous so excluding
	DH5a: R0040 + B0032 + mtlR (K2442202) (pSB1C3) [regulator protein expression plasmid]	DH5a: PmtlE + WT RBS + GFP (K2442206) (pSB3K3) [GFP fluorescence reporter plasmid]	DH5a: PmtlE + B0032 RBS + GFP (K2442207) (pSB3K3) [GFP fluorescence reporter plasmid]	DH5a: PmtlE + B0034 RBS + GFP (K2442208) (pSB3K3) [GFP fluorescence reporter plasmid]	DH5a: K2442202 (pSB1C3) + K2442206 (pSB3K3) [WT RBS reporter plasmid + regulator plasmid in same strain]	DH5a: K2442202 (pSB1C3) + K2442207 (pSB3K3) [B0032 RBS reporter plasmid + regulator plasmid in same strain]	DH5a: K2442202 (pSB1C3) + K2442208 (pSB3K3) [B0034 RBS reporter plasmid + regulator plasmid in same strain]	Empty DH5a cells
40mM Arabinose	52.8151	168.432	8.59291	40.0729	203.874	28.6755	24.8479	#N/A
40mM Xylose	38.9785	143.797	42.7435	39.2457	170.744	28.1621	26.6734	50.3145
40mM Mannitol	24.7544	133.179	22.6015	28.3853	214.013	22.5246	16.316	39.4894
40mM Sorbitol	63.9589	362.147	46.8127	50.2666	554.114	53.8847	62.6186	19.9307
40mM Fructose	12.4844	113.436	12.6947	12.3626	179.391	5.18807	6.90608	52.0528
40mM Ribose	58.7241	374.803	98.2987	103.906	592.962	92.724	90.8712	15.748
