## Supplementary Materials for "Characterizing Genetic Circuit Components in *E. coli* towards a *Campylobacter jejuni* Biosensor"

### Sheet: Protocol Information
User: USER
Path: C:\Program Files (x86)\BMG\Omega\User\Data\
Test ID: 78
Test Name: IL- A TEST
Date: 01/09/2017
Time: 15:59:37
ID1: araC testing
ID2: Wizard script `IL Tests`
Absorbance
Basic settings
Measurement type:	Absorbance
Microplate name:	GREINER 96 F-BOTTOM
Plate mode settings
No. of cycles:	20
No. of flashes per well and cycle:	50
Optic settings
No.	Excitation
1	600
2	485
Shaking settings
Shaking frequency [rpm]:	200
Shaking mode:	double orbital
Additional shaking time:	30s before each cycle
Pause settings
Pause before cycle
General settings
Top optic used
Settling time [s]:	0.5
Reading direction:	bidirectional, horizontal left to right, top to bottom
Target temperature [°C]:	37
Absorbance path length correction volume [µl]:	200
Absorbance path length correction factor:	1.7007

### Sheet: Raw Data WT AraC testing
User: USER
Path: C:\Program Files (x86)\BMG\Omega\User\Data\
Test ID: 78
Test Name: IL- A TEST
Date: 01/09/2017
Time: 15:59:37
ID1: araC testing
ID2: Wizard script `IL Tests`
Absorbance			Absorbance values are displayed as OD
Cycle 1 (0 h)
	1. Blank corrected based on Raw Data (600 1)
	1	2	3	4	5	6	7	8	9	10	11	12		Average of all blanks used
A	0.644	0.148	0.07	0.482	-0.002	-0.003	0.006	-0.0003	-0.007	-0.0009	-0.009	0.006
B	0.078	0.221	0.056	0.209	0.012	-0.002	0.021	-0.011	0.026	-0.012	0.019	0.025
C	0.204	0.073	0.096	0.118	0.016	0.062	0.018	0.023	0.021	0.017	0.0007	0.045		-1818.18	-2105.26	-6166.67	-2837.84	-11444.4	-4947.37
D	0.297	0.167	0.164	0.075	0.014	0.0006	0.15	0.006	0.037	0.004	0.022	0.0009		-5000	-2750	-1500	-6052.63	-5380.95	-4185.19
E	0.021	0.005	0.007	0.022	0.019	0.006	0.037	0.009	0.019	0.003	0.003			-1875	-2476.19	-1205.88	-7333.33	-3516.13	-4478.26
F	0.026	0.007	0.018	0.009	0.016	0.028	0.019	0.021	0.027	0.008	0.027			-2666.67	-1375	-384.615	-6058.82	-3740.74	-7615.38
G	0.014	0.01	0.031	0.024	0.021	0.034	0.015	0.031	0.023	0.01	0.008
H	-0.004	0.023	0.024	0.006	0.008	0.026	0.017	0.027	0.013	0.013	0.013
	2. Blank corrected based on Raw Data (485 2)
	1	2	3	4	5	6	7	8	9	10	11	12		Average of all blanks used
A	-119	-112	-118	-123	-116	-113	-116	-118	-115	-107	-105	-109
B	-124	-117	-121	-129	-116	-113	-133	-119	-117	-119	-111	-116
C	-126	-124	-122	-125	-119	-113	-119	-117	-123	-122	-118	-115
D	-116	-114	-113	-118	-116	-118	-95	-121	-125	-114	-122	-104
E	-37	-38	-41	-40	-40	-37	-105	-103	-94	-15	-14
F	-42	-41	-44	-45	-44	-42	-115	-113	-113	-40	-31
G	-41	-39	-39	-45	-52	-41	-110	-109	-103	-40	-33
H	-17	-16	-16	-16	-11	-10	-103	-101	-99	-22	-22
Cycle 2 (1 h)
	1. Blank corrected based on Raw Data (600 1)
	1	2	3	4	5	6	7	8	9	10	11	12		Average of all blanks used
A	1.242	0.489	0.831	1.447	0.038	0.021	0.009	0.008	-0.002	0.019	0.008	0.023
B	0.729	0.721	0.417	0.604	0.03	0.026	0.05	-0.002	0.046	-0.004	0.122	0.042
C	0.929	0.616	0.544	0.785	0.041	0.128	0.043	0.061	0.038	0.056	0.007	0.11
D	0.665	0.369	0.702	0.613	0.057	0.011	0.513	0.027	0.108	0.006	0.024	0.058
E	0.054	0.051	0.026	0.087	0.077	0.067	0.021	0.047	0.041	0.05	0.018
F	0.129	0.091	0.067	0.086	0.08	0.101	0.027	0.038	0.051	0.062	0.044
G	0.093	0.045	0.071	0.085	0.183	0.123	0.029	0.064	0.037	0.075	0.025
H	0.094	0.091	0.06	0.082	0.079	0.062	0.037	0.049	0.017	0.068	0.042
	2. Blank corrected based on Raw Data (485 2)
	1	2	3	4	5	6	7	8	9	10	11	12		Average of all blanks used
A	-107	-112	-111	-114	-117	-116	-119	-118	-118	-107	-107	-107
B	-116	-117	-121	-126	-122	-112	-129	-121	-118	-118	-113	-111
C	-126	-120	-113	-125	-122	-112	-123	-115	-127	-125	-122	-119
D	-110	-112	-112	-117	-116	-120	-98	-117	-121	-115	-123	-106
E	-39	-34	-46	-44	-43	-45	-104	-105	-97	-21	-18
F	-46	-41	-46	-49	-46	-43	-114	-110	-109	-42	-32
G	-42	-41	-43	-43	-45	-39	-112	-110	-101	-36	-34
H	-14	-11	-9	-18	-10	-14	-102	-94	-93	-21	-16
Cycle 3 (2 h)
	1. Blank corrected based on Raw Data (600 1)
	1	2	3	4	5	6	7	8	9	10	11	12		Average of all blanks used
A	1.591	0.783	1.056	1.735	0.319	0.175	0.105	0.086	0.013	0.174	0.048	0.101
B	0.868	0.854	0.693	0.824	0.11	0.131	0.177	0.076	0.15	0.013	0.383	0.153
C	0.776	0.688	0.575	1.175	0.175	0.343	0.164	0.324	0.107	0.188	0.044	0.345
D	0.821	0.548	0.638	0.923	0.183	0.039	1.183	0.031	0.306	0.062	0.056	0.299
E	0.182	0.18	0.134	0.357	0.299	0.3	0.063	0.106	0.129	0.23	0.083
F	0.276	0.222	0.245	0.362	0.328	0.401	0.083	0.095	0.114	0.257	0.13
G	0.305	0.212	0.243	0.335	0.571	0.389	0.067	0.114	0.086	0.286	0.104
H	0.245	0.327	0.254	0.451	0.381	0.315	0.095	0.132	0.049	0.283	0.341
	2. Blank corrected based on Raw Data (485 2)
	1	2	3	4	5	6	7	8	9	10	11	12		Average of all blanks used
A	-109	-113	-115	-119	-121	-116	-121	-119	-123	-113	-115	-111
B	-120	-120	-123	-131	-128	-122	-129	-127	-108	-124	-119	-120
C	-131	-121	-122	-127	-126	-116	-125	-128	-130	-129	-126	-122
D	-114	-121	-118	-123	-124	-124	-102	-124	-131	-123	-122	-114
E	-45	-42	-49	-49	-54	-52	-111	-109	-101	-32	-22
F	-48	-47	-54	-57	-54	-51	-114	-112	-110	-56	-38
G	-49	-47	-52	-51	-51	-53	-111	-112	-109	-47	-43
H	-21	-17	-24	-28	-21	-21	-110	-101	-99	-36	-27
Cycle 4 (3 h)
	1. Blank corrected based on Raw Data (600 1)
	1	2	3	4	5	6	7	8	9	10	11	12		Average of all blanks used
A	1.685	0.938	1.223	1.966	0.666	0.487	0.352	0.355	0.067	0.504	0.241	0.37
B	0.934	0.891	0.829	1.126	0.376	0.431	0.557	0.302	0.451	0.08	0.772	0.429
C	0.985	0.728	0.557	1.697	0.539	0.775	0.493	0.694	0.339	0.503	0.246	0.736
D	0.997	0.284	0.381	1.288	0.498	0.134	1.472	0.03	0.516	0.23	0.196	0.656
E	0.552	0.526	0.484	0.754	0.673	0.697	0.204	0.354	0.382	0.461	0.302
F	0.663	0.599	0.593	0.956	0.79	0.982	0.291	0.246	0.276	0.468	0.37
G	0.68	0.599	0.545	0.525	1.006	0.6	0.155	0.21	0.239	0.473	0.308
H	0.546	0.686	0.611	0.834	0.796	0.68	0.204	0.342	0.117	0.475	0.696
	2. Blank corrected based on Raw Data (485 2)
	1	2	3	4	5	6	7	8	9	10	11	12		Average of all blanks used
A	-109	-112	-106	-113	-118	-115	-118	-119	-122	-110	-113	-109
B	-118	-116	-122	-126	-124	-121	-46	-119	-50	-125	-109	-118
C	-127	-120	-121	-112	-123	-103	-122	-121	-133	-127	-122	-109
D	-115	-118	-114	-113	-120	-124	-78	-125	-125	-119	-124	-106
E	-43	-41	-43	-40	-40	-45	-110	-112	-99	-26	-19
F	73	-22	31	-48	-46	-42	-107	-102	-93	-45	-39
G	-39	-44	-41	-40	-38	-38	-112	-114	-101	-39	-41
H	-17	-15	-13	-22	-10	-15	-109	-98	-101	-25	-18
Cycle 5 (4 h)
	1. Blank corrected based on Raw Data (600 1)
	1	2	3	4	5	6	7	8	9	10	11	12		Average of all blanks used
A	1.72	0.961	1.35	2.238	1.044	0.915	0.738	0.766	0.422	0.919	0.666	0.778
B	1.108	1.038	1.004	1.341	0.797	0.918	1.105	0.666	0.905	0.44	1.256	0.865
C	1.052	0.91	0.656	2.132	0.966	1.219	0.94	1.119	0.79	0.985	0.626	1.16
D	1.033	0.299	0.429	1.693	0.962	0.518	1.729	0.279	1.154	0.594	0.543	1.074
E	0.991	0.962	0.915	1.553	1.489	1.474	0.766	0.903	0.876	0.775	0.783
F	1.15	1.098	1.095	1.502	1.54	1.575	0.965	0.864	0.636	1.111	0.879
G	1.179	1.091	0.992	1.397	1.506	1.438	0.486	0.56	0.757	0.812	0.819
H	0.956	1.116	1.019	1.4	1.515	1.091	0.73	0.864	0.565	1.272	1.155
	2. Blank corrected based on Raw Data (485 2)
	1	2	3	4	5	6	7	8	9	10	11	12		Average of all blanks used
A	-108	-112	-109	-91	-101	-105	-116	-113	-120	-100	-114	-100
B	-120	-118	-121	-115	-116	-107	1352	-99	958	-125	-94	-115
C	-130	-122	-123	-85	-101	-77	-104	-99	-116	-104	-119	-88
D	-115	-120	-119	-90	-98	-120	-50	-126	-99	-119	-121	-88
E	-27	-36	-31	-26	-36	-27	-107	-106	-102	-14	-18
F	714	524	681	-38	-32	-25	59	144	283	-29	-31
G	-17	-24	-16	-30	-28	-25	-113	-107	-106	-28	-33
H	-5	-5	-2	-8	0	-6	-105	-99	-101	-17	-11
Cycle 6 (5 h)
	1. Blank corrected based on Raw Data (600 1)
	1	2	3	4	5	6	7	8	9	10	11	12		Average of all blanks used
A	1.772	0.661	1.574	2.524	1.355	1.276	1.114	1.172	0.802	1.26	1.027	1.168
B	1.33	1.25	1.238	1.645	1.193	1.304	1.813	1.038	1.366	0.807	1.519	1.309
C	0.916	1.087	0.92	2.326	1.357	1.483	1.335	1.485	1.243	1.361	1.058	1.374
D	1.049	0.402	0.512	1.936	1.367	0.945	1.871	0.62	1.541	0.906	0.871	1.339
E	1.335	1.304	1.283	1.808	1.811	1.805	1.374	1.478	1.431	1.684	1.235
F	1.478	1.448	1.437	1.753	1.788	1.861	1.7	1.698	1.253	1.705	1.333
G	1.578	1.537	1.378	1.755	1.876	1.784	1.029	1.224	1.353	1.22	1.309
H	1.302	1.521	1.309	1.747	1.952	1.78	1.307	1.394	1.102	1.825	1.546
	2. Blank corrected based on Raw Data (485 2)
	1	2	3	4	5	6	7	8	9	10	11	12		Average of all blanks used
A	-108	-110	-114	-84	-87	-85	-99	-96	-114	-84	-95	-84
B	-121	-118	-125	-91	-92	-79	3470	554	2759	-115	-63	-95
C	-131	-121	-122	-58	-70	-47	-63	-57	-86	-77	-105	-62
D	-113	-120	-116	-84	-84	-109	-20	-121	-74	-108	-115	-83
E	-16	-16	-19	-23	-25	-23	-100	-93	-87	-3	0
F	1071	1016	1069	-29	-26	-18	606	703	863	-19	0
G	20	9	22	-14	-13	-19	-100	-99	-93	-17	-3
H	7	9	10	4	15	5	-99	-90	-94	-7	3
Cycle 7 (6 h)
	1. Blank corrected based on Raw Data (600 1)
	1	2	3	4	5	6	7	8	9	10	11	12		Average of all blanks used
A	1.951	0.679	1.837	2.621	1.518	1.467	1.442	1.549	1.243	1.435	1.349	1.485
B	1.668	1.55	1.526	1.899	1.514	1.552	2.446	1.444	1.861	1.225	1.594	1.552
C	1.094	1.318	1.365	2.447	1.628	1.765	1.604	1.683	1.655	1.524	1.405	1.478
D	1.323	0.878	0.801	2.056	1.574	1.36	1.985	0.993	1.703	1.267	1.219	1.474
E	1.503	1.483	1.479	2.095	2.01	2.042	1.714	1.891	1.948	1.965	1.515
F	1.64	1.611	1.618	1.992	1.962	2.034	2.082	2.18	2.175	1.885	1.566
G	1.74	1.76	1.577	1.925	2.003	1.921	1.623	1.684	1.74	1.079	1.578
H	1.485	1.737	1.518	1.914	2.197	2.026	1.835	1.902	1.747	2.092	1.799
	2. Blank corrected based on Raw Data (485 2)
	1	2	3	4	5	6	7	8	9	10	11	12		Average of all blanks used
A	-101	-108	-104	-66	-70	-71	-72	-70	-81	-70	-74	-73
B	-116	-108	-116	-66	-63	-49	5274	1861	4448	-87	-50	-59
C	-119	-115	-112	-42	-42	-35	-36	-34	-38	-51	-68	-49
D	-112	-114	-114	-66	-68	-87	40	-102	-32	-86	-97	-68
E	-2	-3	-10	-3	-10	-6	-78	-81	-72	13	15
F	980	1006	980	-11	-5	1	1093	1186	1400	-3	35
G	50	43	47	-6	-2	-5	-78	-80	-73	-2	41
H	22	26	28	16	31	21	-75	-74	-70	13	16
Cycle 8 (7 h)
	1. Blank corrected based on Raw Data (600 1)
	1	2	3	4	5	6	7	8	9	10	11	12		Average of all blanks used
A	2.285	1.082	2.051	2.678	1.622	1.592	1.602	1.74	1.564	1.537	1.592	1.613
B	2.142	2.1	1.999	2.087	1.803	1.688	2.822	1.814	2.262	1.461	1.618	1.646
C	1.657	1.705	1.795	2.522	1.811	1.955	1.927	1.804	1.961	1.589	1.537	1.492
D	1.723	1.583	1.43	2.106	1.705	1.631	2.043	1.344	1.664	1.511	1.55	1.552
E	1.624	1.615	1.621	2.153	2.178	2.184	1.934	2.071	2.111	2.009	1.698
F	1.748	1.678	1.728	2.126	2.112	2.171	2.34	2.419	2.389	2.026	1.818
G	1.838	1.89	1.705	2.057	2.071	1.929	1.782	1.91	1.898	1.17	1.854
H	1.62	1.86	1.663	2.113	2.252	2.221	1.944	2.092	2.096	2.02	1.984
	2. Blank corrected based on Raw Data (485 2)
	1	2	3	4	5	6	7	8	9	10	11	12		Average of all blanks used
A	-96	-110	-100	-50	-55	-55	-47	-42	-64	-58	-67	-62
B	-101	-98	-94	-56	-53	-41	6333	3320	5451	-60	-40	-52
C	-111	-105	-96	-33	-35	-39	-28	-30	-29	-46	-44	-42
D	-94	-102	-103	-48	-55	-70	89	-86	11	-83	-85	-60
E	10	4	-1	13	8	6	-73	-72	-66	26	21
F	891	903	883	7	8	11	1054	1164	1453	5	36
G	58	54	63	5	4	7	-77	-66	-67	1	60
H	36	33	38	36	42	28	-64	-64	-66	27	22
Cycle 9 (8 h)
	1. Blank corrected based on Raw Data (600 1)
	1	2	3	4	5	6	7	8	9	10	11	12		Average of all blanks used
A	2.543	1.667	2.392	2.733	1.684	1.755	1.669	1.843	1.698	1.654	1.672	1.747
B	2.252	2.06	2.423	2.217	1.811	1.812	3.068	2.105	2.504	1.553	1.63	1.674
C	1.934	1.945	2.033	2.585	1.915	2.064	2.051	2.016	2.126	1.567	1.585	1.467
D	2.095	2.016	1.905	2.24	1.847	1.852	2.125	1.589	1.881	1.637	1.706	1.587
E	1.763	1.747	1.738	2.271	2.257	2.284	2.161	2.249	2.276	2.147	1.876
F	1.856	1.679	1.643	2.196	2.222	2.255	2.547	2.62	2.58	2.033	1.964
G	1.843	1.916	1.742	2.136	2.132	2.031	1.908	2.063	1.992	1.152	2.016
H	1.735	1.955	1.802	2.316	2.434	2.358	2.07	2.289	2.265	2.33	2.106
	2. Blank corrected based on Raw Data (485 2)
	1	2	3	4	5	6	7	8	9	10	11	12		Average of all blanks used
A	-77	-104	-85	-39	-39	-38	-23	-9	-45	-54	-61	-54
B	-64	-70	-61	-53	-50	-41	6902	4257	5847	-48	-41	-44
C	-97	-85	-87	-33	-36	-36	-27	-28	-28	-46	-41	-46
D	-86	-89	-88	-36	-38	-62	153	-64	70	-77	-82	-54
E	18	14	8	20	13	18	-64	-61	-59	37	22
F	843	832	820	7	14	16	922	1048	1329	19	41
G	58	61	56	5	11	13	-66	-69	-58	8	67
H	47	41	43	44	44	38	-54	-56	-55	39	29
Cycle 10 (9 h)
	1. Blank corrected based on Raw Data (600 1)
	1	2	3	4	5	6	7	8	9	10	11	12		Average of all blanks used
A	2.789	2.137	2.565	2.76	1.754	1.871	1.752	1.885	1.747	1.781	1.721	1.873
B	2.386	2.506	2.603	2.227	1.73	1.939	3.175	2.283	2.633	1.592	1.623	1.665
C	2.094	2.108	2.17	2.563	2.065	2.156	2.052	1.942	2.141	1.537	1.591	1.422
D	2.371	2.279	2.269	2.354	2.095	2.058	2.139	1.71	2.09	1.72	1.772	1.617
E	1.834	1.874	1.839	2.402	2.373	2.337	2.282	2.385	2.294	2.353	2.021
F	1.837	1.635	1.625	2.303	2.394	2.345	2.645	2.684	2.716	2.116	1.959
G	1.856	1.943	1.755	2.118	2.186	2.123	1.995	2.164	2.066	1.155	1.916
H	1.874	2.046	1.893	2.448	2.568	2.492	2.256	2.387	2.373	2.563	2.218
	2. Blank corrected based on Raw Data (485 2)
	1	2	3	4	5	6	7	8	9	10	11	12		Average of all blanks used
A	-68	-85	-76	-26	-26	-25	7	19	-16	-50	-55	-49
B	-31	-33	-32	-57	-49	-47	8072	4679	6141	-49	-43	-45
C	-93	-87	-85	-31	-40	-44	-29	-32	-28	-49	-37	-49
D	-80	-80	-88	-28	-27	-52	200	-39	125	-74	-78	-48
E	27	19	19	29	22	27	-52	-53	-48	45	28
F	809	797	796	14	22	20	944	1027	1271	22	41
G	58	58	55	10	13	10	-60	-59	-55	10	64
H	51	52	53	45	58	43	-43	-34	-41	38	33
Cycle 11 (10 h)
	1. Blank corrected based on Raw Data (600 1)
	1	2	3	4	5	6	7	8	9	10	11	12		Average of all blanks used
A	2.809	2.302	2.627	2.672	1.736	1.899	1.693	1.887	1.71	1.85	1.689	1.851
B	2.403	2.694	2.67	2.121	1.578	1.878	3.097	2.302	2.58	1.474	1.47	1.535
C	2.122	2.111	2.09	2.447	2.051	2.197	1.926	1.857	2.006	1.401	1.45	1.282
D	2.44	2.359	2.346	2.327	2.196	2.105	2.142	1.748	2.174	1.706	1.696	1.49
E	1.789	1.867	1.844	2.413	2.297	2.31	2.247	2.263	2.19	2.541	2.031
F	1.754	1.465	1.452	2.251	2.363	2.299	2.619	2.649	2.665	2.277	1.826
G	1.764	1.855	1.658	2.11	2.085	2.084	1.97	2.137	1.998	1.037	1.705
H	1.933	1.985	1.805	2.322	2.576	2.511	2.215	2.403	2.389	2.4	2.179
	2. Blank corrected based on Raw Data (485 2)
	1	2	3	4	5	6	7	8	9	10	11	12		Average of all blanks used
A	-53	-75	-65	-7	-10	-7	55	73	22	-39	-47	-36
B	-17	-15	-22	-53	-46	-38	10275	4910	6567	-37	-33	-36
C	-85	-72	-72	-28	-40	-32	-23	-23	-24	-47	-34	-51
D	-59	-67	-73	-13	-15	-34	243	-2	181	-63	-62	-37
E	36	33	28	40	38	37	-37	-30	-23	56	32
F	802	792	786	31	35	33	966	1058	1352	28	50
G	64	63	55	20	20	21	-48	-46	-42	11	66
H	71	63	65	63	70	59	-26	-11	-21	46	37
Cycle 12 (11 h)
	1. Blank corrected based on Raw Data (600 1)
	1	2	3	4	5	6	7	8	9	10	11	12		Average of all blanks used
A	2.767	2.314	2.563	2.59	1.673	1.874	1.649	1.863	1.676	1.762	1.656	1.702
B	2.528	2.744	2.73	1.941	1.451	1.791	2.977	2.294	2.448	1.343	1.36	1.429
C	2.033	2.046	2.013	2.319	2.061	2.248	1.779	1.792	1.915	1.267	1.312	1.125
D	2.477	2.383	2.357	2.254	2.21	2.058	2.255	1.748	2.232	1.658	1.65	1.358
E	1.706	1.882	1.881	2.384	2.345	2.303	2.229	2.246	2.094	2.583	2.024
F	1.607	1.409	1.287	2.189	2.391	2.296	2.581	2.622	2.587	2.343	1.697
G	1.63	1.703	1.542	2.019	2.004	1.983	1.801	1.884	1.877	0.912	1.499
H	1.86	1.881	1.64	2.206	2.527	2.505	2.273	2.34	2.311	2.398	2.077
	2. Blank corrected based on Raw Data (485 2)
	1	2	3	4	5	6	7	8	9	10	11	12		Average of all blanks used
A	-34	-61	-42	15	13	11	108	133	75	-20	-28	-23
B	-10	-11	-13	-44	-34	-33	13525	5224	7008	-27	-26	-23
C	-63	-58	-58	-28	-31	-15	-19	-23	-14	-40	-30	-44
D	-40	-49	-51	5	5	-17	295	47	243	-46	-50	-27
E	53	45	35	55	53	53	-12	-15	-7	69	44
F	795	810	797	41	48	39	1012	1112	1468	41	58
G	68	70	57	26	33	31	-37	-34	-33	24	70
H	80	69	77	74	79	74	6	11	11	60	53
Cycle 13 (12 h)
	1. Blank corrected based on Raw Data (600 1)
	1	2	3	4	5	6	7	8	9	10	11	12		Average of all blanks used
A	2.605	2.263	2.384	2.389	1.494	1.743	1.494	1.719	1.526	1.61	1.469	1.446
B	2.408	2.634	2.585	1.67	1.333	1.63	2.688	1.903	2.23	1.125	1.134	1.21
C	1.834	1.868	1.826	2.102	1.992	2.233	1.56	1.499	1.682	1.059	1.084	0.903
D	2.442	2.26	2.315	2.077	2.128	1.873	2.33	1.73	2.191	1.47	1.495	1.135
E	1.501	1.722	1.715	2.178	2.172	2.106	2.045	2.077	1.987	2.353	1.827
F	1.374	1.157	1.007	2.038	2.201	2.101	2.409	2.448	2.375	2.149	1.483
G	1.381	1.458	1.357	1.825	1.813	1.81	1.552	1.653	1.68	0.702	1.269
H	1.73	1.64	1.434	2.064	2.351	2.364	2.152	2.215	2.129	2.225	2.071
	2. Blank corrected based on Raw Data (485 2)
	1	2	3	4	5	6	7	8	9	10	11	12		Average of all blanks used
A	-18	-47	-29	22	17	12	163	184	123	-24	-31	-20
B	-11	-9	-19	-44	-40	-36	19187	5602	7698	-30	-27	-24
C	-62	-57	-55	-33	-31	-3	-21	-26	-24	-43	-32	-50
D	-30	-39	-49	12	5	-10	317	91	279	-46	-56	-22
E	50	45	39	54	49	52	-9	-15	0	67	46
F	797	822	805	42	49	39	1061	1175	1679	43	53
G	62	56	52	27	32	30	-35	-33	-29	24	70
H	77	73	77	83	78	78	10	17	21	61	56
Cycle 14 (13 h)
	1. Blank corrected based on Raw Data (600 1)
	1	2	3	4	5	6	7	8	9	10	11	12		Average of all blanks used
A	2.486	2.082	2.135	2.057	1.185	1.604	1.134	1.383	1.448	1.311	1.069	1.05
B	2.138	2.276	2.33	1.288	1.051	1.368	2.465	1.443	1.827	0.77	0.795	0.877
C	1.498	1.549	1.526	1.691	1.842	2.058	1.165	1.224	1.315	0.692	0.724	0.542
D	2.051	1.888	1.999	1.832	1.83	1.734	2.082	1.537	1.945	1.152	1.149	0.903
E	1.199	1.403	1.423	1.916	1.86	1.851	1.723	1.748	1.68	2.016	1.484
F	1.015	0.773	0.63	1.756	1.931	1.782	2.086	2.123	2.04	1.811	1.108
G	1.052	1.074	1.032	1.356	1.475	1.395	1.235	1.411	1.359	0.35	0.909
H	1.453	1.286	1.233	1.79	2	2.031	1.919	1.94	1.844	1.967	1.802
	2. Blank corrected based on Raw Data (485 2)
	1	2	3	4	5	6	7	8	9	10	11	12		Average of all blanks used
A	-13	-50	-34	15	18	14	191	219	150	-35	-38	-28
B	-28	-10	-25	-60	-55	-49	24753	5994	8433	-39	-38	-34
C	-69	-66	-66	-47	-32	1	-35	-37	-36	-57	-43	-62
D	-27	-45	-51	2	3	-16	343	117	306	-62	-64	-37
E	41	30	28	46	49	44	-14	-22	-17	61	33
F	789	833	808	29	36	31	1146	1293	2196	36	38
G	48	47	37	15	16	15	-47	-42	-39	11	53
H	70	63	66	74	74	66	9	15	13	52	52
Cycle 15 (14 h)
	1. Blank corrected based on Raw Data (600 1)
	1	2	3	4	5	6	7	8	9	10	11	12		Average of all blanks used
A	2.362	2	2.014	1.889	1.522	1.626	1.225	1.415	1.363	1.232	1.108	1.053
B	2.016	2.086	2.141	1.053	1.002	1.278	2.477	1.14	1.636	0.618	0.612	0.693
C	1.281	1.395	1.36	1.516	1.85	1.955	0.974	0.882	1.107	0.482	0.528	0.372
D	1.938	1.807	1.798	1.657	1.637	1.576	1.882	1.432	1.787	0.971	0.961	0.733
E	1.111	1.26	1.303	1.717	1.685	1.684	1.644	1.585	1.514	1.827	1.326
F	0.838	0.546	0.401	1.601	1.771	1.611	1.936	1.965	1.873	1.706	0.89
G	0.687	0.876	0.863	1.307	1.289	1.182	1.23	1.386	1.208	0.173	0.725
H	1.468	1.274	1.524	1.637	1.869	1.888	1.79	1.781	1.725	1.786	1.826
	2. Blank corrected based on Raw Data (485 2)
	1	2	3	4	5	6	7	8	9	10	11	12		Average of all blanks used
A	2	-34	-21	24	23	20	231	270	192	-33	-38	-29
B	-26	0	-22	-68	-58	-46	29192	6390	9173	-41	-43	-37
C	-72	-65	-71	-53	-18	11	-39	-41	-42	-64	-51	-64
D	-28	-45	-47	11	14	-14	357	159	326	-63	-65	-36
E	38	34	25	47	44	45	-19	-24	-16	63	30
F	783	857	818	23	39	30	1324	1523	2939	33	35
G	43	34	36	13	11	12	-49	-44	-39	7	45
H	78	59	69	76	76	70	12	15	18	60	60
Cycle 16 (15 h)
	1. Blank corrected based on Raw Data (600 1)
	1	2	3	4	5	6	7	8	9	10	11	12		Average of all blanks used
A	2.2	1.834	1.858	1.715	1.495	1.481	1.207	1.388	1.305	0.853	1.183	0.739
B	1.815	1.913	1.858	0.796	0.877	1.215	2.391	0.901	1.374	0.373	0.415	0.456
C	1.085	1.189	1.138	1.3	1.761	1.849	0.761	0.636	0.887	0.263	0.3	0.148
D	1.82	1.65	1.661	1.42	1.407	1.368	1.619	1.332	1.56	0.723	0.721	0.49
E	1.051	1.072	1.072	1.47	1.455	1.442	1.464	1.349	1.284	1.68	1.212
F	0.616	0.293	0.153	1.358	1.537	1.358	1.751	1.763	1.619	1.582	0.693
G	0.4	0.623	0.669	1.186	1	0.874	1.069	1.19	0.963	-0.036	0.588
H	1.505	1.117	1.464	1.412	1.633	1.644	1.543	1.534	1.52	1.436	1.661
	2. Blank corrected based on Raw Data (485 2)
	1	2	3	4	5	6	7	8	9	10	11	12		Average of all blanks used
A	-6	-35	-25	24	29	22	268	302	226	-31	-41	-33
B	-41	-2	-15	-76	-75	-57	32582	6763	9966	-50	-49	-47
C	-83	-79	-74	-68	-13	10	-51	-56	-55	-78	-63	-83
D	-34	-52	-57	2	4	-14	372	187	343	-72	-76	-38
E	36	25	21	35	38	35	-26	-27	-21	53	23
F	784	892	828	14	29	18	1497	1842	3872	34	22
G	33	20	14	1	1	0	-58	-54	-49	-6	36
H	71	53	60	69	71	65	2	8	8	55	61
Cycle 17 (16 h)
	1. Blank corrected based on Raw Data (600 1)
	1	2	3	4	5	6	7	8	9	10	11	12		Average of all blanks used
A	1.991	1.653	1.618	1.506	1.288	1.233	1.246	1.252	1.176	0.661	1.154	0.665
B	1.474	1.677	1.548	0.473	0.724	1.162	2.25	0.545	1.128	0.117	0.199	0.251
C	0.875	0.97	0.9	1.064	1.596	1.629	0.477	0.372	0.641	-0.017	0.045	-0.027
D	1.569	1.436	1.445	1.161	1.166	1.159	1.372	1.105	1.33	0.452	0.449	0.214
E	1.076	1.004	0.878	1.198	1.193	1.187	1.215	1.126	1.034	1.445	0.978
F	0.372	0.023	-0.131	1.167	1.305	1.094	1.493	1.434	1.319	1.396	0.525
G	0.097	0.338	0.525	0.888	0.745	0.59	0.862	1	0.729	-0.266	0.396
H	1.425	1.168	1.423	1.189	1.388	1.375	1.299	1.309	1.293	1.122	1.426
	2. Blank corrected based on Raw Data (485 2)
	1	2	3	4	5	6	7	8	9	10	11	12		Average of all blanks used
A	-11	-52	-36	15	17	16	283	322	255	-47	-58	-42
B	-53	-9	-13	-97	-91	-61	35494	7117	10792	-72	-68	-62
C	-95	-95	-96	-87	-21	4	-72	-78	-78	-95	-89	-103
D	-45	-67	-74	-11	-1	-28	376	191	349	-88	-92	-54
E	19	2	-2	14	15	21	-41	-45	-37	43	11
F	780	923	824	2	13	9	1780	2214	4718	16	3
G	11	2	10	-14	-22	-18	-76	-72	-69	-16	11
H	56	45	52	57	53	58	-10	-5	-2	50	57
Cycle 18 (17 h)
	1. Blank corrected based on Raw Data (600 1)
	1	2	3	4	5	6	7	8	9	10	11	12		Average of all blanks used
A	1.985	1.653	1.661	1.504	1.31	1.232	1.265	1.283	1.238	0.672	1.153	0.548
B	1.389	1.723	1.564	0.503	0.825	1.405	2.281	0.546	1.184	0.119	0.216	0.359
C	0.954	1.02	0.921	1.095	1.645	1.786	0.488	0.381	0.665	0.009	0.046	0.044
D	1.618	1.458	1.465	1.172	1.199	1.188	1.356	1.087	1.366	0.443	0.431	0.201
E	1.076	1.081	1.072	1.196	1.211	1.25	1.224	1.138	1.044	1.467	0.979
F	0.301	0.008	-0.143	1.226	1.305	1.112	1.41	1.418	1.303	1.488	0.63
G	0.135	0.372	0.785	0.939	0.766	0.585	0.91	1.052	0.751	-0.237	0.529
H	1.388	1.222	1.478	1.213	1.371	1.353	1.326	1.304	1.314	1.071	1.086
	2. Blank corrected based on Raw Data (485 2)
	1	2	3	4	5	6	7	8	9	10	11	12		Average of all blanks used
A	-25	-59	-48	12	6	10	303	344	271	-59	-65	-50
B	-76	-14	-13	-112	-111	-64	37598	7505	11682	-89	-81	-75
C	-108	-105	-111	-108	-22	4	-90	-92	-93	-117	-104	-120
D	-59	-80	-87	-14	-17	-34	381	202	351	-99	-104	-66
E	10	-5	-11	6	6	7	-55	-56	-57	34	6
F	767	952	825	-10	7	2	2003	2655	5357	6	-10
G	-8	-14	8	-24	-29	-30	-90	-84	-84	-31	-2
H	51	35	46	47	49	43	-22	-16	-8	42	60
Cycle 19 (18 h)
	1. Blank corrected based on Raw Data (600 1)
	1	2	3	4	5	6	7	8	9	10	11	12		Average of all blanks used
A	1.865	1.56	1.56	1.401	1.26	1.219	1.193	1.252	1.179	0.403	1.023	0.733
B	1.304	1.598	1.444	0.413	0.805	1.38	2.186	0.359	1.105	0.03	0.044	0.236
C	0.865	0.901	0.798	0.975	1.51	1.594	0.328	0.276	0.524	-0.13	-0.049	-0.062
D	1.488	1.329	1.339	1.038	1.028	1.052	1.2	0.981	1.252	0.31	0.284	0.039
E	1.002	0.965	1.005	1.079	1.076	1.105	1.073	0.992	0.901	1.32	0.681
F	0.166	-0.138	-0.287	1.155	1.184	0.95	1.265	1.3	1.156	1.423	0.59
G	0.012	0.22	0.924	0.86	0.571	0.476	0.79	0.93	0.644	-0.3	0.676
H	1.213	1.141	1.257	1.088	1.228	1.243	1.167	1.162	1.168	0.952	1.112
	2. Blank corrected based on Raw Data (485 2)
	1	2	3	4	5	6	7	8	9	10	11	12		Average of all blanks used
A	-25	-67	-52	15	16	9	315	357	292	-57	-70	-47
B	-82	-24	-12	-125	-122	-57	39197	7814	12797	-100	-92	-87
C	-117	-116	-123	-119	-22	2	-103	-103	-105	-128	-121	-124
D	-63	-83	-94	-21	-21	-35	390	217	361	-102	-111	-72
E	9	-14	-16	-2	-3	-4	-64	-67	-65	29	7
F	769	987	848	-15	14	5	2433	3313	5848	5	-24
G	-24	-33	36	-14	-45	-31	-99	-98	-92	-36	-6
H	52	27	32	43	46	43	-28	-21	-16	46	60
Cycle 20 (19 h)
	1. Blank corrected based on Raw Data (600 1)
	1	2	3	4	5	6	7	8	9	10	11	12		Average of all blanks used
A	1.731	1.436	1.457	1.301	1.182	1.233	1.194	1.234	1.13	0.144	0.867	0.611
B	1.226	1.465	1.36	0.37	0.858	1.323	2.063	0.254	1.004	-0.125	-0.076	0.132
C	0.792	0.799	0.68	0.879	1.435	1.518	0.241	0.114	0.417	-0.261	-0.208	0.017
D	1.364	1.186	1.217	0.902	0.94	0.94	1.084	0.871	1.167	0.26	0.145	-0.085
E	0.957	0.878	0.909	0.988	0.952	0.966	0.953	0.862	0.797	1.157	0.393
F	0.06	-0.276	-0.305	1.079	1.087	0.834	1.175	1.132	1.027	1.387	0.549
G	-0.122	0.082	0.969	0.792	0.45	0.376	0.702	0.817	0.533	-0.28	0.859
H	1.043	0.997	1.123	0.974	1.101	1.122	1.052	1.049	1.048	0.801	1.102
	2. Blank corrected based on Raw Data (485 2)
	1	2	3	4	5	6	7	8	9	10	11	12		Average of all blanks used
A	-34	-73	-62	16	8	13	332	372	304	-69	-72	-54
B	-87	-34	-16	-131	-125	-60	39825	8269	14197	-110	-99	-93
C	-127	-128	-130	-133	-20	10	-111	-117	-117	-141	-133	-135
D	-72	-97	-108	-23	-25	-44	397	227	358	-115	-121	-80
E	-2	-17	-23	-6	-10	-6	-75	-79	-77	20	-4
F	759	1026	863	-26	26	12	3007	4083	6213	9	-44
G	-35	-45	47	2	-55	-31	-108	-107	-105	-32	-8
H	43	22	23	42	39	37	-35	-28	-24	41	66

### Sheet: Raw Data Mutant AraC testing
User: USER
Path: C:\Program Files (x86)\BMG\Omega\User\Data\
Test ID: 77
Test Name: IL- A TEST
Date: 31/08/2017
Time: 12:43:34
ID1: araC mutant library test
ID2: Wizard script `IL Tests`
Absorbance			Absorbance values are displayed as OD
Cycle 1 (0 h)
	1. Blank corrected based on Raw Data (600 1)
	1	2	3	4	5	6	7	8	9	10	11	12		Average of all blanks used
A	0.038	0.016	0.009	0.028
B	0.007	0.009	0.014	0.012
C	0.017	0.021	0.029	0.011										394.737	11125	15222.2	107.143
D	0.021	0.023	0.011	0.015										2000	16555.6	10000	250
E														352.941	7761.9	4896.55	-727.273
F														952.381	7000	12727.3	200
G
H
	2. Blank corrected based on Raw Data (485 2)
	1	2	3	4	5	6	7	8	9	10	11	12		Average of all blanks used
A	15	178	137	3
B	14	149	140	3
C	6	163	142	-8
D	20	161	140	3
E
F
G
H
Cycle 2 (1 h)
	1. Blank corrected based on Raw Data (600 1)
	1	2	3	4	5	6	7	8	9	10	11	12		Average of all blanks used
A	0.064	0.028	0.021	0.044
B	0.02	0.025	0.04	0.029
C	0.047	0.036	0.028	0.054										218.75	5392.86	6047.62	-22.7273
D	0.035	0.032	0.03	0.034										550	4880	2850	-172.414
E														63.8298	3805.56	4357.14	-166.667
F														485.714	4437.5	4266.67	147.059
G
H
	2. Blank corrected based on Raw Data (485 2)
	1	2	3	4	5	6	7	8	9	10	11	12		Average of all blanks used
A	14	151	127	-1
B	11	122	114	-5
C	3	137	122	-9
D	17	142	128	5
E
F
G
H
Cycle 3 (2 h)
	1. Blank corrected based on Raw Data (600 1)
	1	2	3	4	5	6	7	8	9	10	11	12		Average of all blanks used													0
A	0.106	0.07	0.072	0.134																							1
B	0.075	0.089	0.16	0.124																							2
C	0.204	0.11	0.067	0.267										122.642	2185.71	1972.22	37.3134										3
D	0.092	0.088	0.085	0.114										160	1449.44	737.5	16.129										4
E														19.6078	1327.27	1850.75	-26.2172										5
F														206.522	1590.91	1552.94	52.6316										6
G																											7
H																											8
																											9
	2. Blank corrected based on Raw Data (485 2)																										10
	1	2	3	4	5	6	7	8	9	10	11	12		Average of all blanks used													11
A	13	153	142	5																							12
B	12	129	118	2
C	4	146	124	-7
D	19	140	132	6
E
F
G
H
Cycle 4 (2 h 60 min)
	1. Blank corrected based on Raw Data (600 1)
	1	2	3	4	5	6	7	8	9	10	11	12		Average of all blanks used
A	0.245	0.237	0.413	0.508
B	0.249	0.527	0.444	0.499
C	0.716	0.517	0.259	0.988										61.2245	624.473	324.455	1.9685
D	0.347	0.441	0.313	0.461										40.1606	223.909	259.009	-2.00401
E														5.58659	272.727	447.876	-10.1215
F														31.7003	297.052	389.776	8.67679
G
H
	2. Blank corrected based on Raw Data (485 2)
	1	2	3	4	5	6	7	8	9	10	11	12		Average of all blanks used
A	15	148	134	1
B	10	118	115	-1
C	4	141	116	-10
D	11	131	122	4
E
F
G
H
Cycle 5 (4 h)
	1. Blank corrected based on Raw Data (600 1)
	1	2	3	4	5	6	7	8	9	10	11	12		Average of all blanks used
A	0.595	0.773	1.148	1.288
B	0.695	1.247	1.257	1.538
C	1.289	1.06	0.854	1.556										18.4874	206.986	131.533	17.0807
D	0.944	0.965	1.024	1.154										25.8993	108.26	108.194	11.0533
E														9.30954	143.396	168.618	4.49871
F														15.8898	139.896	141.602	11.2652
G
H
	2. Blank corrected based on Raw Data (485 2)
	1	2	3	4	5	6	7	8	9	10	11	12		Average of all blanks used
A	11	160	151	22
B	18	135	136	17
C	12	152	144	7
D	15	135	145	13
E
F
G
H
Cycle 6 (4 h 60 min)
	1. Blank corrected based on Raw Data (600 1)
	1	2	3	4	5	6	7	8	9	10	11	12		Average of all blanks used
A	1.188	1.652	1.818	2.17
B	1.763	1.857	1.939	1.943
C	1.841	1.651	1.425	1.932										35.3535	133.172	116.062	19.3548
D	1.6	1.632	1.709	1.837										20.4197	100.7	100.567	18.0134
E														17.3819	124.167	140.351	14.4928
F														24.375	122.549	121.123	19.0528
G
H
	2. Blank corrected based on Raw Data (485 2)
	1	2	3	4	5	6	7	8	9	10	11	12		Average of all blanks used
A	42	220	211	42
B	36	187	195	35
C	32	205	200	28
D	39	200	207	35
E
F
G
H
Cycle 7 (6 h)
	1. Blank corrected based on Raw Data (600 1)
	1	2	3	4	5	6	7	8	9	10	11	12		Average of all blanks used
A	2.211	2.141	2.202	2.487
B	2.176	2.223	2.207	2.289
C	2.146	1.976	1.662	2.176										30.7553	143.391	133.969	24.9296
D	2.092	2.075	2.1	2.15										30.3309	129.555	130.041	22.7173
E														33.5508	156.377	181.107	17.0037
F														31.0707	145.06	154.286	23.7209
G
H
	2. Blank corrected based on Raw Data (485 2)
	1	2	3	4	5	6	7	8	9	10	11	12		Average of all blanks used
A	68	307	295	62
B	66	288	287	52
C	72	309	301	37
D	65	301	324	51
E
F
G
H
Cycle 8 (6 h 60 min)
	1. Blank corrected based on Raw Data (600 1)
	1	2	3	4	5	6	7	8	9	10	11	12		Average of all blanks used
A	2.495	2.432	2.495	2.614
B	2.47	2.481	2.472	2.496
C	2.38	2.222	2.18	2.333										40.8818	213.405	199.599	30.987
D	2.371	2.38	2.423	2.422										42.915	187.021	187.702	29.6474
E														42.8571	223.672	231.193	22.2889
F														42.1763	216.807	229.468	30.1404
G
H
	2. Blank corrected based on Raw Data (485 2)
	1	2	3	4	5	6	7	8	9	10	11	12		Average of all blanks used
A	102	519	498	81
B	106	464	464	74
C	102	497	504	52
D	100	516	556	73
E
F
G
H
Cycle 9 (8 h)
	1. Blank corrected based on Raw Data (600 1)
	1	2	3	4	5	6	7	8	9	10	11	12		Average of all blanks used
A	2.699	2.634	2.666	2.76
B	2.662	2.726	2.687	2.656
C	2.472	2.365	2.342	2.442										56.6877	326.5	302.701	37.6812
D	2.534	2.512	2.616	2.61										57.8512	263.023	257.908	36.1446
E														64.3204	359.408	353.971	28.665
F														58.8003	346.338	337.538	38.6973
G
H
	2. Blank corrected based on Raw Data (485 2)
	1	2	3	4	5	6	7	8	9	10	11	12		Average of all blanks used
A	153	860	807	104
B	154	717	693	96
C	159	850	829	70
D	149	870	883	101
E
F
G
H
Cycle 10 (9 h)
	1. Blank corrected based on Raw Data (600 1)
	1	2	3	4	5	6	7	8	9	10	11	12		Average of all blanks used
A	2.914	2.836	2.82	2.981
B	2.854	2.876	2.775	2.78
C	2.47	2.452	2.514	2.555										70.0069	422.426	402.482	43.945
D	2.672	2.728	2.783	2.773										68.6755	334.84	323.604	44.2446
E														76.5182	486.542	421.241	31.3112
F														78.5928	438.783	397.054	45.7988
G
H
	2. Blank corrected based on Raw Data (485 2)
	1	2	3	4	5	6	7	8	9	10	11	12		Average of all blanks used
A	204	1198	1135	131
B	196	963	898	123
C	189	1193	1059	80
D	210	1197	1105	127
E
F
G
H
Cycle 11 (10 h)
	1. Blank corrected based on Raw Data (600 1)
	1	2	3	4	5	6	7	8	9	10	11	12		Average of all blanks used
A	3.035	2.897	2.937	3.016
B	2.982	2.981	2.914	2.835
C	2.411	2.503	2.589	2.636										82.0428	511.909	471.229	51.3926
D	2.869	2.86	2.888	2.841										82.495	387.789	367.879	50.4409
E														87.1008	568.917	469.293	37.1775
F														91.321	529.72	454.64	52.4463
G
H
	2. Blank corrected based on Raw Data (485 2)
	1	2	3	4	5	6	7	8	9	10	11	12		Average of all blanks used
A	249	1483	1384	155
B	246	1156	1072	143
C	210	1424	1215	98
D	262	1515	1313	149
E
F
G
H
Cycle 12 (10 h 60 min)
	1. Blank corrected based on Raw Data (600 1)
	1	2	3	4	5	6	7	8	9	10	11	12		Average of all blanks used
A	3.097	2.997	2.99	3.077
B	3.071	3.07	3.059	2.858
C	2.416	2.552	2.659	2.706										93.639	616.283	569.565	55.8986
D	2.951	2.897	2.943	2.955										93.1293	447.231	414.841	53.5339
E														93.543	618.339	499.436	39.1722
F														100.305	636.175	525.994	55.8376
G
H
	2. Blank corrected based on Raw Data (485 2)
	1	2	3	4	5	6	7	8	9	10	11	12		Average of all blanks used
A	290	1847	1703	172
B	286	1373	1269	153
C	226	1578	1328	106
D	296	1843	1548	165
E
F
G
H

### Sheet: Plate layouts
PLATE SETUPS
AraC splitting experiment
	1	2	3	4	5	6	7	8	9	10	11	12		E. coli strains
A	No Inducer, replicate 1	No Inducer, replicate 2	No Inducer, replicate 3	No Inducer, replicate 1	No Inducer, replicate 2	No Inducer, replicate 3	No Inducer, replicate 1	No Inducer, replicate 2	No Inducer, replicate 3	No Inducer, replicate 1	No Inducer, replicate 2	No Inducer, replicate 3		DH5a: R0011 + B0032 + AraC WT (K2442104) (pSB1C3) [regulator protein expression plasmid]
B	40mM Arabinose, replicate 1	40mM Arabinose, replicate 2	40mM Arabinose, replicate 3	40mM Arabinose, replicate 1	40mM Arabinose, replicate 2	40mM Arabinose, replicate 3	40mM Arabinose, replicate 1	40mM Arabinose, replicate 2	40mM Arabinose, replicate 3	40mM Arabinose, replicate 1	40mM Arabinose, replicate 2	40mM Arabinose, replicate 3		DH5a: AraC WT (no promoter/rbs) (K2442103) (pSB1C3)
C	40mM Xylose, replicate 1	40mM Xylose, replicate 2	40mM Xylose, replicate 3	40mM Xylose, replicate 1	40mM Xylose, replicate 2	40mM Xylose, replicate 3	40mM Xylose, replicate 1	40mM Xylose, replicate 2	40mM Xylose, replicate 3	40mM Xylose, replicate 1	40mM Xylose, replicate 2	40mM Xylose, replicate 3		DH5a: minimal pBAD + I13500 GFP (K2442102) (pSB1C3) [GFP fluorescence reporter plasmid]
D	2mM Decanal, replicate 1	2mM Decanal, replicate 2	2mM Decanal, replicate 3	2mM Decanal, replicate 1	2mM Decanal, replicate 2	2mM Decanal, replicate 3	2mM Decanal, replicate 1	2mM Decanal, replicate 2	2mM Decanal, replicate 3	2mM Decanal, replicate 1	2mM Decanal, replicate 2	2mM Decanal, replicate 3		DH5a: minimal pBAD (K2442101) (pSB1C3)
E	No Inducer, replicate 1	No Inducer, replicate 2	No Inducer, replicate 3	No Inducer, replicate 1	No Inducer, replicate 2	No Inducer, replicate 3	No Inducer, replicate 1	No Inducer, replicate 2	No Inducer, replicate 3	No Inducer	No Inducer	empty broth		DH5a: minimal pBAD + I13500 GFP (K2442102) (pSB3K3) [GFP fluorescence reporter plasmid, low copy]
F	40mM Arabinose, replicate 1	40mM Arabinose, replicate 2	40mM Arabinose, replicate 3	40mM Arabinose, replicate 1	40mM Arabinose, replicate 2	40mM Arabinose, replicate 3	40mM Arabinose, replicate 1	40mM Arabinose, replicate 2	40mM Arabinose, replicate 3	40mM Arabinose	40mM Arabinose	empty broth		DS941: minimal pBAD + I13500 GFP (K2442102) (pSB3K3) [GFP fluorescence reporter plasmid, low copy]
G	40mM Xylose, replicate 1	40mM Xylose, replicate 2	40mM Xylose, replicate 3	40mM Xylose, replicate 1	40mM Xylose, replicate 2	40mM Xylose, replicate 3	40mM Xylose, replicate 1	40mM Xylose, replicate 2	40mM Xylose, replicate 3	40mM Xylose	40mM Xylose	empty broth		DS941: K2442102 (pSB3K3) + K2442104 (pSB1C3) [reporter plasmid + regulator plasmid in same strain]
H	2mM Decanal, replicate 1	2mM Decanal, replicate 2	2mM Decanal, replicate 3	2mM Decanal, replicate 1	2mM Decanal, replicate 2	2mM Decanal, replicate 3	2mM Decanal, replicate 1	2mM Decanal, replicate 2	2mM Decanal, replicate 3	2mM Decanal	2mM Decanal	empty broth
														Empty DS941 cells
														Empty DH5a cells
														Blank Broth
Mutant AraC tests
	1	2	3	4		E. coli strains
A	No Inducer	No Inducer	No Inducer	No Inducer		DS941: AraC mutant 1 (K2442111) (pSB1C3) + K2442102 (pSB3K3) [reporter plasmid + regulator plasmid in same strain]
B	40mM Arabinose	40mM Arabinose	40mM Arabinose	40mM Arabinose		DS941: AraC mutant 2 (K2442112) (pSB1C3) + K2442102 (pSB3K3) [reporter plasmid + regulator plasmid in same strain]
C	40mM Xylose	40mM Xylose	40mM Xylose	40mM Xylose		DS941: AraC mutant 3 (K2442113) (pSB1C3) + K2442102 (pSB3K3) [reporter plasmid + regulator plasmid in same strain]
D	2mM Decanal	2mM Decanal	2mM Decanal	2mM Decanal		DS941: AraC mutant 4 (K2442114) (pSB1C3) + K2442102 (pSB3K3) [reporter plasmid + regulator plasmid in same strain]

### Sheet: Data interpretation
Big araC measurement experiment
Cycle 9 (8 h)																		MUTANTS measurements (performed on separate plate)
	1. Blank corrected based on Raw Data (600 1)
	1	2	3	4	5	6	7	8	9	10	11	12						Cycle 9 (8 h)
A	2.543	1.667	2.392	2.733	1.684	1.755	1.669	1.843	1.698	1.654	1.672	1.747							1. Blank corrected based on Raw Data (600 1)
B	2.252	2.06	2.423	2.217	1.811	1.812	3.068	2.105	2.504	1.553	1.63	1.674							1	2	3	4
C	1.934	1.945	2.033	2.585	1.915	2.064	2.051	2.016	2.126	1.567	1.585	1.467						A	2.699	2.634	2.666	2.76
D	2.095	2.016	1.905	2.24	1.847	1.852	2.125	1.589	1.881	1.637	1.706	1.587						B	2.662	2.726	2.687	2.656
E	1.763	1.747	1.738	2.271	2.257	2.284	2.161	2.249	2.276	2.147	1.876							C	2.472	2.365	2.342	2.442
F	1.856	1.679	1.643	2.196	2.222	2.255	2.547	2.62	2.58	2.033	1.964							D	2.534	2.512	2.616	2.61
G	1.843	1.916	1.742	2.136	2.132	2.031	1.908	2.063	1.992	1.152	2.016							E
H	1.735	1.955	1.802	2.316	2.434	2.358	2.07	2.289	2.265	2.33	2.106							F
																		G
	2. Blank corrected based on Raw Data (485 2)																	H
	1	2	3	4	5	6	7	8	9	10	11	12
A	-77	-104	-85	-39	-39	-38	-23	-9	-45	-54	-61	-54							2. Blank corrected based on Raw Data (485 2)
B	-64	-70	-61	-53	-50	-41	6902	4257	5847	-48	-41	-44							1	2	3	4
C	-97	-85	-87	-33	-36	-36	-27	-28	-28	-46	-41	-46						A	153	860	807	104
D	-86	-89	-88	-36	-38	-62	153	-64	70	-77	-82	-54						B	154	717	693	96
E	18	14	8	20	13	18	-64	-61	-59	37	22							C	159	850	829	70
F	843	832	820	7	14	16	922	1048	1329	19	41							D	149	870	883	101
G	58	61	56	5	11	13	-66	-69	-58	8	67							E
H	47	41	43	44	44	38	-54	-56	-55	39	29							F
																		G
																		H
fluorescence can't be lower than 0. Lowest fluorescence is -104, so adding +104 to each which keeps everything relative.
	2. Blank corrected based on Raw Data (485 2) + 104							104
	1	2	3	4	5	6	7	8	9	10	11	12
A	27	0	19	65	65	66	81	95	59	50	43	50
B	40	34	43	51	54	63	7006	4361	5951	56	63	60
C	7	19	17	71	68	68	77	76	76	58	63	58
D	18	15	16	68	66	42	257	40	174	27	22	50
E	122	118	112	124	117	122	40	43	45	141	126	104
F	947	936	924	111	118	120	1026	1152	1433	123	145	104
G	162	165	160	109	115	117	38	35	46	112	171	104
H	151	145	147	148	148	142	50	48	49	143	133	104
fluorescence/OD
	1	2	3	4	5	6	7	8	9	10	11	12						fluorescence/OD
A	10.6174	0	7.94314	23.7834	38.5986	37.6068	48.5321	51.5464	34.7468	30.2297	25.7177	28.6205							1	2	3	4
B	17.762	16.5049	17.7466	23.0041	29.8178	34.7682	2283.57	2071.73	2376.6	36.0592	38.6503	35.8423						A	56.6877	326.5	302.701	37.6812
C	3.61944	9.76864	8.36203	27.4662	35.5091	32.9457	37.5427	37.6984	35.7479	37.0134	39.7476	39.5365						B	57.8512	263.023	257.908	36.1446
D	8.59189	7.44048	8.39895	30.3571	35.7336	22.6782	120.941	25.1731	92.504	16.4936	12.8957	31.506						C	64.3204	359.408	353.971	28.665
E	69.2002	67.5444	64.4419	54.6015	51.8387	53.4151	18.5099	19.1196	19.7715	65.673	67.1642							D	58.8003	346.338	337.538	38.6973
F	510.237	557.475	562.386	50.5464	53.1053	53.2151	402.827	439.695	555.426	60.5017	73.8289
G	87.9002	86.1169	91.8485	51.03	53.94	57.6071	19.9161	16.9656	23.0924	97.2222	84.8214
H	87.0317	74.1688	81.576	63.9033	60.8053	60.2205	24.1546	20.9699	21.6336	61.3734	63.1529
Avg of 3 wells for each condition								Only single readings for each
	DH5a: R0011 + B0032 + AraC WT (K2442104) (pSB1C3) [regulator protein expression plasmid]	DH5a: AraC WT (no promoter/rbs) (K2442103) (pSB1C3)	DH5a: minimal pBAD + I13500 GFP (K2442102) (pSB1C3) [GFP fluorescence reporter plasmid]	DH5a: minimal pBAD (K2442101) (pSB1C3)	DH5a: minimal pBAD + I13500 GFP (K2442102) (pSB3K3) [GFP fluorescence reporter plasmid, low copy]	DS941: minimal pBAD + I13500 GFP (K2442102) (pSB3K3) [GFP fluorescence reporter plasmid, low copy]	DS941: K2442102 (pSB3K3) + K2442104 (pSB1C3) [reporter plasmid + regulator plasmid in same strain]	Empty DS941 cells	Empty DH5a cells	DS941: AraC mutant 1 (K2442111) (pSB1C3) + K2442102 (pSB3K3) [reporter plasmid + regulator plasmid in same strain]	DS941: AraC mutant 2 (K2442112) (pSB1C3) + K2442102 (pSB3K3) [reporter plasmid + regulator plasmid in same strain]	DS941: AraC mutant 3 (K2442113) (pSB1C3) + K2442102 (pSB3K3) [reporter plasmid + regulator plasmid in same strain]	DS941: AraC mutant 4 (K2442114) (pSB1C3) + K2442102 (pSB3K3) [reporter plasmid + regulator plasmid in same strain]
No Additive	6.18684	33.3296	44.9417	28.1893	67.0622	53.2851	19.1337	65.673	67.1642	56.6877	326.5	302.701	37.6812
40mM Arabinose	17.3378	29.1967	2243.97	36.8506	543.366	52.2889	465.983	60.5017	73.8289	57.8512	263.023	257.908	36.1446
40mM Xylose	7.25004	31.9737	36.9963	38.7658	88.6218	54.1923	19.9914	97.2222	84.8214	64.3204	359.408	353.971	28.665
2mM Decanal	8.14377	29.5897	79.5394	20.2984	80.9255	61.643	22.2527	61.3734	63.1529	58.8003	346.338	337.538	38.6973
	stDEV for those with repeats
								Have to return n/a to make sure error bars don’t display for cells they don’t exist for
No Additive	5.52229	8.28212	8.95682	2.28672	2.41554	1.38596	0.630908	#N/A	#N/A	#N/A	#N/A	#N/A	#N/A
40mM Arabinose	0.721404	5.90662	156.243	1.56235	28.7953	1.51004	79.6238	#N/A	#N/A	#N/A	#N/A	#N/A	#N/A
40mM Xylose	3.22189	4.10866	1.08398	1.52132	2.93313	3.29582	3.06409	#N/A	#N/A	#N/A	#N/A	#N/A	#N/A
2mM Decanal	0.616663	6.56147	49.1828	9.87135	6.45608	1.97916	1.68021	#N/A	#N/A	#N/A	#N/A	#N/A	#N/A
